# Single cell fitness landscapes induced by genetic and pharmacologic perturbations in cancer

**DOI:** 10.1101/2020.05.08.081349

**Authors:** Sohrab Salehi, Farhia Kabeer, Nicholas Ceglia, Mirela Andronescu, Marc Williams, Kieran R. Campbell, Tehmina Masud, Beixi Wang, Justina Biele, Jazmine Brimhall, Jerome Ting, Allen W. Zhang, Ciara O’Flanagan, Fatemeh Dorri, Nicole Rusk, Hak Woo Lee, Teresa Ruiz de Algara, So Ra Lee, Brian Yu Chieh Cheng, Peter Eirew, Takako Kono, Jennifer Pham, Diljot Grewal, Daniel Lai, Richard Moore, Andrew J. Mungall, Marco A. Marra, IMAXT Consortium, Andrew McPherson, Alexandre Bouchard-Côté, Samuel Aparicio, Sohrab P. Shah

## Abstract

Tumour fitness landscapes underpin selection in cancer, impacting etiology, evolution and response to treatment. Progress in defining fitness landscapes has been impeded by a lack of timeseries perturbation experiments over realistic intervals at single cell resolution. We studied the nature of clonal dynamics induced by genetic and pharmacologic perturbation with a quantitative fitness model developed to ascribe quantitative selective coefficients to individual cancer clones, enable prediction of clone-specific growth potential, and forecast competitive clonal dynamics over time. We applied the model to serial single cell genome (*>*60,000 cells) and transcriptome (*>*58,000 cells) experiments ranging from 10 months to 2.5 years in duration. We found that genetic perturbation of *TP53* in epithelial cell lines induces multiple forms of copy number alteration that confer increased fitness to clonal populations with measurable consequences on gene expression. In patient derived xenografts, predicted selective coefficients accurately forecasted clonal competition dynamics, that were validated with timeseries sampling of experimentally engineered mixtures of low and high fitness clones. In cisplatin-treated patient derived xenografts, the fitness landscape was inverted in a time-dependent manner, whereby a drug resistant clone emerged from a phylogenetic lineage of low fitness clones, and high fitness clones were eradicated. Moreover, clonal selection mediated reversible drug response early in the selection process, whereas late dynamics in genomically fixed clones were associated with transcriptional plasticity on a fixed clonal genotype. Together, our findings outline causal mechanisms with implication for interpreting how mutations and multi-faceted drug resistance mechanisms shape the etiology and cellular fitness of human cancers.
