## Supplementary tables 1, 2, 3, 7, and 8 for "Single cell fitness landscapes induced by genetic and pharmacologic perturbations in cancer"

### Sheet: Supplementary Table 1
dataset	timepoint	sample_id	library_id	total_sequenced_cells	cells_post_mouse_filter	cells_post_qc	cells_post_jump	median_nreads_per_cell	std_nreads_per_cell	median_coverage_depth	std_coverage_depth	median_coverage_breadth	std_coverage_breadth	median_quality	std_quality
p53 WT	X25	SA039	A73044B	2057	1928	1409	1283	777218	417647.977383073	0.022632	0.0119903081133353	0.0218549479721	0.0114868035973218	0.992	0.367595032525472
p53 WT	X30	SA039	A96199B	1135	1088	739	683	1647575	774097.998583553	0.044433	0.021394748408863	0.0424689840702	0.0200805280077462	0.998	0.356896353066919
p53 WT	X51	SA039	A73047D	2061	1948	1278	1008	1958313	1508624.38439922	0.055046	0.0398845518234212	0.052359459898	0.0366608017667135	0.992	0.421233986651363
p53 WT	X60	SA039	A96226B	1142	1060	636	532	1510435.5	527454.933296786	0.03832	0.0136766721801103	0.0366757661819	0.01288933239004	0.906	0.325561429181742
p53-/-a	X10	SA906	A96180B	1157	1157	974	823	1253727	676414.909782002	0.032771	0.0174100318937164	0.03153683469	0.0165488463465789	1	0.266900518170527
p53-/-a	X15	SA906	A96210C	1167	1103	892	767	1557292	629063.100895433	0.03998	0.0179111673364972	0.0383527508861	0.0168233513513017	1	0.314565967221382
p53-/-a	X25	SA906	A96216A	728	648	329	212	273678.5	179773.863037664	0.005736	0.0037537164182132	0.005621491402115	0.00363761841737055	0.592	0.372228393751799
p53-/-a	X30	SA906	A96175C	1441	1388	811	690	1272484	707165.720026055	0.032205	0.0181791403469527	0.0309233551921	0.0171373592239054	0.946	0.348366417914224
p53-/-a	X40	SA906	A96183C	1009	959	472	396	1940852	782941.338557772	0.058485	0.0238092041978847	0.0553409923115	0.0221550357941273	0.546	0.354683433575299
p53-/-a	X50	SA906	A96186A	824	766	535	389	1696219.5	675788.515365731	0.0430575	0.0169947708691577	0.04115729254445	0.0159045902635531	0.964	0.293322195884004
p53-/-a	X57	SA906	A96146A	1159	1111	736	446	778492	407655.911260449	0.017941	0.00960022710322825	0.017399521821	0.00913080296541546	0.912	0.339219306775696
p53-/-b	X20	SA906	A96215A	1274	1257	1065	917	1385634.5	517363.586508431	0.0354395	0.0146985611759986	0.0340073513078	0.0137622108913999	1	0.272431711559551
p53-/-b	X30	SA906	A96211C	1355	1304	1084	949	1290214	473418.637691156	0.035025	0.0134246272739662	0.0336209720808	0.0126599571737408	1	0.304420408580427
p53-/-b	X35	SA906	A96172B	1644	1644	1370	1198	986087.5	411154.258331299	0.0264375	0.0111138715275914	0.0254626309904	0.0105782790868355	1	0.275762313829842
p53-/-b	X40	SA906	A96155B	1000	944	750	563	1808172.5	819966.86709435	0.05246	0.0226034211683788	0.05012196423915	0.0210585083879681	1	0.322063669032865
p53-/-b	X45	SA906	A96220B	1231	1134	852	602	704050	277301.48531364	0.015339	0.00661508768959911	0.0148558770334	0.00634847272620606	0.988	0.330359185426588
p53-/-b	X50	SA906	A96228B	1068	1068	742	548	1237711.5	531436.944048832	0.024572	0.0135460217560917	0.0235291972183	0.0128182024400625	0.984	0.275427846413809
p53-/-b	X55	SA906	A96149B	1738	1738	766	338	885344	423097.636783011	0.0203575	0.0106890905298443	0.01961047901565	0.0101540075819373	0.554	0.346412793943436
HER2+	X1	SA532X1XB00118	A96157C	899	884	273	165	429555	1193232.67296609	0.001381	0.0303154633628221	0.000897338822946	0.0277425074192959	0.282	0.365162760078428
HER2+	X2	SA532X2XB00147	A96165A	755	267	217	171	638637	2343114.05825086	0.009943	0.0605243621550533	0.00918992313582	0.0522487094240991	0.182	0.408081083619699
HER2+	X3	SA532X3XB00210	A96179B	1335	491	446	370	105445	580031.145463647	0.000356	0.0158181460756772	0.00028664766678	0.0149178561163181	0.142	0.431233717593886
HER2+	X3	SA532X3XB00210	A96186C	497	495	345	206	2833487	1580239.91969237	0.062761	0.0380714912327002	0.0574599755955	0.0339432631489989	0.996	0.303358394326876
HER2+	X4	SA532X4XB00273	A95732B	635	596	436	417	2946619	1531509.50626927	0.075683	0.0385466189585699	0.0692495100182	0.0346789812626951	0.992	0.403312736061146
HER2+	X5	SA532X5XB00478	A96174B	1381	1158	372	232	41190	2523631.77102224	0.000661	0.0572504639475227	0.000646243210533	0.0488515064596497	0.006	0.425351903629093
HER2+	X7	SA532X7XB01216	A96177B	648	214	143	125	33733.5	5484528.62664095	0.0006745	0.0868913583978689	0.0006586029503545	0.0698597674543535	0.006	0.394009572267152
HER2+	X8	SA532X8XB01398	A96145A	612	423	287	250	673559.5	2570608.59959512	0.0161275	0.0644829851400081	0.0154182762622	0.0561207737142819	0.67	0.40516979978668
HER2+	X9	SA532X9XB02755	A96162B	1247	801	700	464	673246	634703.287096636	0.011074	0.0159003554997485	0.0106995773205	0.0149238865764767	0.892	0.398911619134421
TNBC	X1	SA609X1XB00290	A96172A	1409	1051	788	389	571395	331847.408829155	0.015993	0.00952230782336014	0.015516160389	0.0091822418267507	0.826	0.387362733971884
TNBC	X2	SA609X2XB00426	A96149A	717	694	368	243	1339753	1011794.83629028	0.020294	0.0243855469267482	0.0189658929974	0.0229303955694055	0.798	0.356555462784104
TNBC	X3	SA609X3XB01584	A95724A	480	233	198	171	98774	559035.102822785	0.0006295	0.010680971570516	0.000575530928728	0.0103242199979343	0.035	0.466399631055805
TNBC	X4	SA609X4XB01721	A95664B	606	507	378	294	2976953.5	1715725.50386899	0.082964	0.0483977672052135	0.07738679124005	0.0443139010608959	0.99	0.444613862049773
TNBC	X5	SA609X5XB01844	A95724B	561	422	366	313	662826	393066.159148352	0.012546	0.00753592347585851	0.0122656130442	0.00731480560990086	0.964	0.421330678163363
TNBC	X6	SA609X6XB01899	A95632D	635	508	490	359	2411493	920721.4846923	0.067491	0.0327192003788797	0.063331159538	0.0302514368059367	0.988	0.302298291552295
TNBC	X7	SA609X7XB02184	A95728A	844	774	473	313	951218	2891922.81048487	0.0255095	0.0700479155742818	0.0246132811053	0.0598934228391625	0.854	0.383173353520674
TNBC	X8	SA609X8XB02312	A96184A	1632	1613	505	66	407365	658344.228833253	0.002097	0.0169475260393423	0.00172992060983	0.0162173060324008	0.304	0.356483393988874
TNBC	X9	SA609X9XB02360	A96217B	1582	1249	1175	505	1209507.5	603263.70247441	0.033952	0.0174375105698543	0.03250533923185	0.016542456532853	0.996	0.385854126325186
TNBC	X10	SA609X10XB02454	A96219B	1667	1304	1268	590	1082205	532036.035255528	0.02952	0.0162289485709463	0.0283910588993	0.0154588366505872	0.98	0.344635315351282
TNBC-mixture	X0	SA609X3X8MB03073	A96244A	1320	915	436	329	1364428.5	994808.183117404	0.037107	0.0241517414856642	0.0354133706728	0.0225516958061358	0.422	0.387087737381567
TNBC-mixture	X1	SA609X3X8XB03074	A96205A	1845	1545	1011	637	1105726	624854.681545813	0.029249	0.0166337572178241	0.0279873930361	0.0157965743365952	0.866	0.40600792769085
TNBC-mixture	X2	SA609X3X8XB03176	A95628B	1287	379	190	68	422436	1506625.17711269	0.001046	0.0356397224111721	0.000843836382774	0.031817598641184	0.308	0.312223569101224
TNBC-mixture	X3	SA609X3X8XB03241	A95673A	1177	706	292	216	465788	1313290.8718112	0.008696	0.022719044057754	0.00854966361993	0.0204896714329612	0.25	0.360461408041475
TNBC-mixture	X4	SA609X3X8XB03300	A95618A	824	762	609	465	2336865.5	1183549.72333482	0.053588	0.0278808867613716	0.0507924181651645	0.0259177254950612	0.994	0.360145074390117
TNBC-Rx	X5	SA609X5XB03230	A98289B	994	878	622	471	1931423.5	861579.619485308	0.049949	0.0237202289935517	0.0473646041283	0.0221215793405783	0.97	0.346653833111917
TNBC-Rx	X6	SA609X6XB03404	A98284A	1247	1080	602	448	603653	627579.984241248	0.014698	0.0176235526844119	0.0142513217648	0.0167664955698819	0.684	0.429130757721016
TNBC-Rx	X7	SA609X7XB03505	A98176A	964	671	602	529	1063520	629492.175284805	0.0268415	0.0166136624407356	0.0258339467844987	0.0158518311746397	0.988	0.442338145399483
TNBC-Rx-Un	X5	SA609X5XB03231	A98294A	957	796	341	261	499412	2159388.27463011	0.00672	0.0567234672854017	0.0064397784001	0.0511628351599675	0.384	0.421379897303238
TNBC-Rx-Un	X6	SA609X6XB03401	A98284B	1553	1255	852	496	1029313	829570.304368082	0.030966	0.0244984683275836	0.0298249876863	0.0228111745358902	0.828	0.388200514212697
TNBC-Rx-Un	X7	SA609X7XB03510	A98176B	1338	1219	822	688	1626490.5	966954.045366546	0.0388335	0.0246780911886823	0.037125329028549	0.0233256445439809	0.992	0.441946782681194

### Sheet: Supplementary Table 2
dataset	sample_id	timepoint	treatment	material	n_cells_initial	n_cells_qc_filter_bad_cells	n_cells_qc_filter_mouse_cells	n_cells_qc_filter_doublets_final_set	mean_library_counts	sd_library_counts	median_library_counts
p53-/-a X57	SA906a	X57	NA	cell line	6767	5546	5546	5539	197.850433	152.2679612	148
p53-/-b X50	SA906b	X50	NA	cell line	2811	2391	2391	1755	198.5196734	223.2352926	140
TNBC PDX X10 UUUUUUUU	SA609X10XB02454	X10	UUUUUUUU	pdx	3585	1582	1580	1578	159.6967531	61.26731852	141
TNBC PDX X3 U	SA609X3XB01584	X3	U	pdx	4405	1731	1722	1721	163.9520891	63.65126249	145
TNBC PDX X4 UU	SA609X4XB03080	X4	UU	pdx	8963	7111	7111	7110	184.4627223	101.8140529	151
TNBC PDX X5 UUU	SA609X5XB03223	X5	UUU	pdx	3856	2978	2977	2974	260.0107024	194.8373103	190
TNBC PDX X6 UUUU	SA609X6XB03447	X6	UUUU	pdx	3132	2519	2511	2507	259.5771313	156.0224365	217
TNBC PDX X7 UUUUU	SA609X7XB03554	X7	UUUUU	pdx	2375	1855	1855	1851	262.1724841	193.9269398	196
TNBC PDX X4 UT	SA609X4XB003083	X4	UT	pdx	1385	878	834	831	215.1303409	132.1831792	171
TNBC PDX X5 UTT	SA609X5XB03230	X5	UTT	pdx	3312	2512	2510	2505	278.1551389	193.4108715	222
TNBC PDX X6 UTTT	SA609X6XB03404	X6	UTTT	pdx	3901	6416	6408	6388	203.6805797	98.83951895	176
TNBC PDX X7 UTTTT	SA609X7XB03505	X7	UTTTT	pdx	3683	2362	2337	2337	224.7024915	131.5302654	185
TNBC PDX X5 UTU	SA609X5XB03231	X5	UTU	pdx	3549	2823	2809	2803	256.6432508	166.4374382	207
TNBC PDX X6 UTTU	SA609X6XB03401	X6	UTTU	pdx	2668	1949	1908	1902	248.8184704	169.0856619	201
TNBC PDX X7 UTTTU	SA609X7XB03510	X7	UTTTU	pdx	3640	2624	2608	2607	234.0428169	161.4743578	184

### Sheet: Supplementary Table 3
dataset	clone_name	timepoint	fraction	ncells	mean_1_plus_s	median_1_plus_s	sd_1_plus_s
WGS-bulk-TNBC	A	X0	0.135012571839081		1.00155331589281	1.00158644910762	0.00611896203274378
WGS-bulk-TNBC	B	X0	0.00408584770114916		1.00529526732858	1.00514875245059	0.00775329469112121
WGS-bulk-TNBC	C	X0	0.818965517241379		1	1	0
WGS-bulk-TNBC	D	X0	0.000134698275862023		1.0043566369296	1.00429678681879	0.00633601250628764
WGS-bulk-TNBC	E	X0	0.0224946120689655		1.02896760692618	1.02819967227059	0.0115071759305463
WGS-bulk-TNBC	A	X1	0.145070043103448		1.00155331589281	1.00158644910762	0.00611896203274378
WGS-bulk-TNBC	B	X1	0.158899066091954		1.00529526732858	1.00514875245059	0.00775329469112121
WGS-bulk-TNBC	C	X1	0.513649425287356		1	1	0
WGS-bulk-TNBC	D	X1	0.146686422413793		1.0043566369296	1.00429678681879	0.00633601250628764
WGS-bulk-TNBC	E	X1	0.0411727729885059		1.02896760692618	1.02819967227059	0.0115071759305463
WGS-bulk-TNBC	A	X2	0.424883261494253		1.00155331589281	1.00158644910762	0.00611896203274378
WGS-bulk-TNBC	B	X2	0.0418013649425288		1.00529526732858	1.00514875245059	0.00775329469112121
WGS-bulk-TNBC	C	X2	0.228807471264368		1	1	0
WGS-bulk-TNBC	D	X2	0.255163433908046		1.0043566369296	1.00429678681879	0.00633601250628764
WGS-bulk-TNBC	E	X2	0.00381645114942524		1.02896760692618	1.02819967227059	0.0115071759305463
WGS-bulk-TNBC	A	X3	0.0745330459770116		1.00155331589281	1.00158644910762	0.00611896203274378
WGS-bulk-TNBC	B	X3	0.142241379310345		1.00529526732858	1.00514875245059	0.00775329469112121
WGS-bulk-TNBC	C	X3	0.261314655172414		1	1	0
WGS-bulk-TNBC	D	X3	0.350933908045977		1.0043566369296	1.00429678681879	0.00633601250628764
WGS-bulk-TNBC	E	X3	0.116199712643678		1.02896760692618	1.02819967227059	0.0115071759305463
WGS-bulk-TNBC	A	X4	0.00677981321839069		1.00155331589281	1.00158644910762	0.00611896203274378
WGS-bulk-TNBC	B	X4	0.0624551005747125		1.00529526732858	1.00514875245059	0.00775329469112121
WGS-bulk-TNBC	C	X4	0.0179597701149424		1	1	0
WGS-bulk-TNBC	D	X4	0.0245599856321843		1.0043566369296	1.00429678681879	0.00633601250628764
WGS-bulk-TNBC	E	X4	0.869118175287356		1.02896760692618	1.02819967227059	0.0115071759305463
WGS-bulk-TNBC	A	X5	0.00884518678160903		1.00155331589281	1.00158644910762	0.00611896203274378
WGS-bulk-TNBC	B	X5	0.0113595545977013		1.00529526732858	1.00514875245059	0.00775329469112121
WGS-bulk-TNBC	C	X5	0.0170617816091954		1	1	0
WGS-bulk-TNBC	D	X5	0.0149515086206898		1.0043566369296	1.00429678681879	0.00633601250628764
WGS-bulk-TNBC	E	X5	0.942483836206896		1.02896760692618	1.02819967227059	0.0115071759305463
p53 WT	A	X25	0.00291545189504373	3	1.01539545255391	1.01483256432229	0.0120900078232726
p53 WT	B	X25	0.00777453838678328	8	1.01941981824782	1.01839905113044	0.0227510775268529
p53 WT	C	X25	0.00291545189504373	3	0.98287485174361	0.987944943117393	0.0468978912132557
p53 WT	D	X25	0.021379980563654	22	1.02424226524732	1.02379105949327	0.0116602237982539
p53 WT	E	X25	0.000971817298347911	1	1.03095518109799	1.03101536024443	0.0123417869306703
p53 WT	F	X25	0.964042759961127	992	1	1	0
p53 WT	B	X30	0.0101180438448567	6	1.01941981824782	1.01839905113044	0.0227510775268529
p53 WT	C	X30	0.00674536256323777	4	0.98287485174361	0.987944943117393	0.0468978912132557
p53 WT	D	X30	0.0252951096121417	15	1.02424226524732	1.02379105949327	0.0116602237982539
p53 WT	E	X30	0.00168634064080944	1	1.03095518109799	1.03101536024443	0.0123417869306703
p53 WT	F	X30	0.956155143338954	567	1	1	0
p53 WT	A	X51	0.00256739409499358	2	1.01539545255391	1.01483256432229	0.0120900078232726
p53 WT	B	X51	0.0166880616174583	13	1.01941981824782	1.01839905113044	0.0227510775268529
p53 WT	C	X51	0.00128369704749679	1	0.98287485174361	0.987944943117393	0.0468978912132557
p53 WT	D	X51	0.299101412066752	233	1.02424226524732	1.02379105949327	0.0116602237982539
p53 WT	E	X51	0.318356867779204	248	1.03095518109799	1.03101536024443	0.0123417869306703
p53 WT	F	X51	0.362002567394095	282	1	1	0
p53 WT	B	X60	0.00320512820512821	1	1.01941981824782	1.01839905113044	0.0227510775268529
p53 WT	D	X60	0.330128205128205	103	1.02424226524732	1.02379105949327	0.0116602237982539
p53 WT	E	X60	0.541666666666667	169	1.03095518109799	1.03101536024443	0.0123417869306703
p53 WT	F	X60	0.125	39	1	1	0
p53-/-a	C	X10	0.00125628140703518	1	1.01092208208367	1.01044745989639	0.0167642164140825
p53-/-a	D	X10	0.00376884422110553	3	1.0074937628356	1.00739050724734	0.0184323336251446
p53-/-a	F	X10	0.00376884422110553	3	1.01755920566849	1.01695050117009	0.0203555090554651
p53-/-a	H	X10	0.0188442211055276	15	0.993504743185245	0.995252760445441	0.0357303315168104
p53-/-a	I	X10	0.0741206030150754	59	0.99363053473054	0.993502040623857	0.0183341802941852
p53-/-a	J	X10	0.00125628140703518	1	1.02235585057303	1.02068182054735	0.0265015924679897
p53-/-a	K	X10	0.896984924623116	714	1	1	0
p53-/-a	A	X15	0.00136425648021828	1	1.04957685202045	1.07354503409116	0.0873881455350637
p53-/-a	C	X15	0.00409276944065484	3	1.01092208208367	1.01044745989639	0.0167642164140825
p53-/-a	D	X15	0.00272851296043656	2	1.0074937628356	1.00739050724734	0.0184323336251446
p53-/-a	E	X15	0.00818553888130969	6	1.00717250656469	1.00683136838982	0.0210530608163979
p53-/-a	F	X15	0.00545702592087312	4	1.01755920566849	1.01695050117009	0.0203555090554651
p53-/-a	H	X15	0.0245566166439291	18	0.993504743185245	0.995252760445441	0.0357303315168104
p53-/-a	I	X15	0.109140518417462	80	0.99363053473054	0.993502040623857	0.0183341802941852
p53-/-a	K	X15	0.844474761255116	619	1	1	0
p53-/-a	B	X25	0.0718562874251497	12	1.01081042253595	1.01043046030599	0.0203879259689179
p53-/-a	C	X25	0.203592814371258	34	1.01092208208367	1.01044745989639	0.0167642164140825
p53-/-a	D	X25	0.167664670658683	28	1.0074937628356	1.00739050724734	0.0184323336251446
p53-/-a	E	X25	0.0838323353293413	14	1.00717250656469	1.00683136838982	0.0210530608163979
p53-/-a	F	X25	0.0239520958083832	4	1.01755920566849	1.01695050117009	0.0203555090554651
p53-/-a	G	X25	0.00598802395209581	1	1.02985517321626	1.02956741419851	0.0288797348201438
p53-/-a	H	X25	0.0359281437125749	6	0.993504743185245	0.995252760445441	0.0357303315168104
p53-/-a	I	X25	0.0658682634730539	11	0.99363053473054	0.993502040623857	0.0183341802941852
p53-/-a	J	X25	0.00598802395209581	1	1.02235585057303	1.02068182054735	0.0265015924679897
p53-/-a	K	X25	0.335329341317365	56	1	1	0
p53-/-a	A	X30	0.00186219739292365	1	1.04957685202045	1.07354503409116	0.0873881455350637
p53-/-a	B	X30	0.0819366852886406	44	1.01081042253595	1.01043046030599	0.0203879259689179
p53-/-a	C	X30	0.251396648044693	135	1.01092208208367	1.01044745989639	0.0167642164140825
p53-/-a	D	X30	0.147113594040968	79	1.0074937628356	1.00739050724734	0.0184323336251446
p53-/-a	E	X30	0.0986964618249534	53	1.00717250656469	1.00683136838982	0.0210530608163979
p53-/-a	F	X30	0.11731843575419	63	1.01755920566849	1.01695050117009	0.0203555090554651
p53-/-a	G	X30	0.0446927374301676	24	1.02985517321626	1.02956741419851	0.0288797348201438
p53-/-a	H	X30	0.0148975791433892	8	0.993504743185245	0.995252760445441	0.0357303315168104
p53-/-a	I	X30	0.0167597765363129	9	0.99363053473054	0.993502040623857	0.0183341802941852
p53-/-a	J	X30	0.0782122905027933	42	1.02235585057303	1.02068182054735	0.0265015924679897
p53-/-a	K	X30	0.147113594040968	79	1	1	0
p53-/-a	A	X40	0.0757097791798107	24	1.04957685202045	1.07354503409116	0.0873881455350637
p53-/-a	B	X40	0.082018927444795	26	1.01081042253595	1.01043046030599	0.0203879259689179
p53-/-a	C	X40	0.211356466876972	67	1.01092208208367	1.01044745989639	0.0167642164140825
p53-/-a	D	X40	0.0378548895899054	12	1.0074937628356	1.00739050724734	0.0184323336251446
p53-/-a	E	X40	0.0220820189274448	7	1.00717250656469	1.00683136838982	0.0210530608163979
p53-/-a	F	X40	0.321766561514196	102	1.01755920566849	1.01695050117009	0.0203555090554651
p53-/-a	G	X40	0.16403785488959	52	1.02985517321626	1.02956741419851	0.0288797348201438
p53-/-a	J	X40	0.0662460567823344	21	1.02235585057303	1.02068182054735	0.0265015924679897
p53-/-a	K	X40	0.0189274447949527	6	1	1	0
p53-/-a	A	X50	0.337461300309598	109	1.04957685202045	1.07354503409116	0.0873881455350637
p53-/-a	B	X50	0.00928792569659443	3	1.01081042253595	1.01043046030599	0.0203879259689179
p53-/-a	C	X50	0.0247678018575851	8	1.01092208208367	1.01044745989639	0.0167642164140825
p53-/-a	D	X50	0.0185758513931889	6	1.0074937628356	1.00739050724734	0.0184323336251446
p53-/-a	F	X50	0.154798761609907	50	1.01755920566849	1.01695050117009	0.0203555090554651
p53-/-a	G	X50	0.260061919504644	84	1.02985517321626	1.02956741419851	0.0288797348201438
p53-/-a	J	X50	0.195046439628483	63	1.02235585057303	1.02068182054735	0.0265015924679897
p53-/-a	A	X57	0.572890025575448	224	1.04957685202045	1.07354503409116	0.0873881455350637
p53-/-a	B	X57	0.00767263427109975	3	1.01081042253595	1.01043046030599	0.0203879259689179
p53-/-a	C	X57	0.0051150895140665	2	1.01092208208367	1.01044745989639	0.0167642164140825
p53-/-a	D	X57	0.020460358056266	8	1.0074937628356	1.00739050724734	0.0184323336251446
p53-/-a	F	X57	0.0792838874680307	31	1.01755920566849	1.01695050117009	0.0203555090554651
p53-/-a	G	X57	0.265984654731458	104	1.02985517321626	1.02956741419851	0.0288797348201438
p53-/-a	J	X57	0.0485933503836317	19	1.02235585057303	1.02068182054735	0.0265015924679897
p53-/-b	A	X20	0.0141010575793185	12	1.01054853266296	1.01058940257573	0.0252444090258851
p53-/-b	B	X20	0.00705052878965923	6	1.02565561375637	1.0250636488486	0.0190972242262638
p53-/-b	C	X20	0.00352526439482961	3	0.987288271870802	1.00136012985245	0.0634622545761471
p53-/-b	D	X20	0.00705052878965923	6	1.04633680869361	1.04533017886324	0.0210504829611849
p53-/-b	E	X20	0.00235017626321974	2	1.04723730256593	1.05079818639181	0.0368824141983236
p53-/-b	F	X20	0.0117508813160987	10	1.00681745971282	1.00798577650763	0.0334414153076438
p53-/-b	G	X20	0.0387779083431257	33	0.985240673859098	0.990965818166354	0.0471086052100102
p53-/-b	H	X20	0.239717978848414	204	1.00225091459306	1.00158749848481	0.0173125096167887
p53-/-b	I	X20	0.675675675675676	575	1	1	0
p53-/-b	A	X30	0.131434830230011	120	1.01054853266296	1.01058940257573	0.0252444090258851
p53-/-b	B	X30	0.234392113910186	214	1.02565561375637	1.0250636488486	0.0190972242262638
p53-/-b	C	X30	0.0438116100766703	40	0.987288271870802	1.00136012985245	0.0634622545761471
p53-/-b	D	X30	0.0832420591456736	76	1.04633680869361	1.04533017886324	0.0210504829611849
p53-/-b	E	X30	0.0164293537787514	15	1.04723730256593	1.05079818639181	0.0368824141983236
p53-/-b	F	X30	0.0854326396495071	78	1.00681745971282	1.00798577650763	0.0334414153076438
p53-/-b	G	X30	0.04052573932092	37	0.985240673859098	0.990965818166354	0.0471086052100102
p53-/-b	H	X30	0.210295728368018	192	1.00225091459306	1.00158749848481	0.0173125096167887
p53-/-b	I	X30	0.154435925520263	141	1	1	0
p53-/-b	A	X35	0.049079754601227	56	1.01054853266296	1.01058940257573	0.0252444090258851
p53-/-b	B	X35	0.331288343558282	378	1.02565561375637	1.0250636488486	0.0190972242262638
p53-/-b	C	X35	0.0508326029798423	58	0.987288271870802	1.00136012985245	0.0634622545761471
p53-/-b	D	X35	0.170026292725679	194	1.04633680869361	1.04533017886324	0.0210504829611849
p53-/-b	E	X35	0.0227870289219982	26	1.04723730256593	1.05079818639181	0.0368824141983236
p53-/-b	F	X35	0.0499561787905346	57	1.00681745971282	1.00798577650763	0.0334414153076438
p53-/-b	G	X35	0.0324276950043821	37	0.985240673859098	0.990965818166354	0.0471086052100102
p53-/-b	H	X35	0.198071866783523	226	1.00225091459306	1.00158749848481	0.0173125096167887
p53-/-b	I	X35	0.0955302366345311	109	1	1	0
p53-/-b	A	X40	0.040590405904059	22	1.01054853266296	1.01058940257573	0.0252444090258851
p53-/-b	B	X40	0.322878228782288	175	1.02565561375637	1.0250636488486	0.0190972242262638
p53-/-b	C	X40	0.0571955719557196	31	0.987288271870802	1.00136012985245	0.0634622545761471
p53-/-b	D	X40	0.274907749077491	149	1.04633680869361	1.04533017886324	0.0210504829611849
p53-/-b	E	X40	0.040590405904059	22	1.04723730256593	1.05079818639181	0.0368824141983236
p53-/-b	F	X40	0.014760147601476	8	1.00681745971282	1.00798577650763	0.0334414153076438
p53-/-b	G	X40	0.03690036900369	20	0.985240673859098	0.990965818166354	0.0471086052100102
p53-/-b	H	X40	0.112546125461255	61	1.00225091459306	1.00158749848481	0.0173125096167887
p53-/-b	I	X40	0.0996309963099631	54	1	1	0
p53-/-b	A	X45	0.0241796200345423	14	1.01054853266296	1.01058940257573	0.0252444090258851
p53-/-b	B	X45	0.189982728842832	110	1.02565561375637	1.0250636488486	0.0190972242262638
p53-/-b	C	X45	0.0414507772020725	24	0.987288271870802	1.00136012985245	0.0634622545761471
p53-/-b	D	X45	0.397236614853195	230	1.04633680869361	1.04533017886324	0.0210504829611849
p53-/-b	E	X45	0.278065630397237	161	1.04723730256593	1.05079818639181	0.0368824141983236
p53-/-b	F	X45	0.00863557858376511	5	1.00681745971282	1.00798577650763	0.0334414153076438
p53-/-b	G	X45	0.0155440414507772	9	0.985240673859098	0.990965818166354	0.0471086052100102
p53-/-b	H	X45	0.0241796200345423	14	1.00225091459306	1.00158749848481	0.0173125096167887
p53-/-b	I	X45	0.0207253886010363	12	1	1	0
p53-/-b	A	X50	0.0114942528735632	6	1.01054853266296	1.01058940257573	0.0252444090258851
p53-/-b	B	X50	0.189655172413793	99	1.02565561375637	1.0250636488486	0.0190972242262638
p53-/-b	C	X50	0.00957854406130268	5	0.987288271870802	1.00136012985245	0.0634622545761471
p53-/-b	D	X50	0.279693486590038	146	1.04633680869361	1.04533017886324	0.0210504829611849
p53-/-b	E	X50	0.438697318007663	229	1.04723730256593	1.05079818639181	0.0368824141983236
p53-/-b	F	X50	0.0153256704980843	8	1.00681745971282	1.00798577650763	0.0334414153076438
p53-/-b	G	X50	0.024904214559387	13	0.985240673859098	0.990965818166354	0.0471086052100102
p53-/-b	H	X50	0.0229885057471264	12	1.00225091459306	1.00158749848481	0.0173125096167887
p53-/-b	I	X50	0.00766283524904215	4	1	1	0
p53-/-b	A	X55	0.015015015015015	5	1.01054853266296	1.01058940257573	0.0252444090258851
p53-/-b	B	X55	0.0450450450450451	15	1.02565561375637	1.0250636488486	0.0190972242262638
p53-/-b	C	X55	0.00600600600600601	2	0.987288271870802	1.00136012985245	0.0634622545761471
p53-/-b	D	X55	0.522522522522523	174	1.04633680869361	1.04533017886324	0.0210504829611849
p53-/-b	E	X55	0.354354354354354	118	1.04723730256593	1.05079818639181	0.0368824141983236
p53-/-b	F	X55	0.021021021021021	7	1.00681745971282	1.00798577650763	0.0334414153076438
p53-/-b	G	X55	0.027027027027027	9	0.985240673859098	0.990965818166354	0.0471086052100102
p53-/-b	H	X55	0.00600600600600601	2	1.00225091459306	1.00158749848481	0.0173125096167887
p53-/-b	I	X55	0.003003003003003	1	1	1	0
Her2+	A	X1	0.99236641221374	130	1	1	0
Her2+	D	X1	0.00763358778625954	1	1.01518963839006	1.01489910712293	0.00848940721306853
Her2+	A	X2	0.977443609022556	130	1	1	0
Her2+	B	X2	0.0150375939849624	2	1.01163523572228	1.01133574430994	0.00925045512266221
Her2+	C	X2	0.0075187969924812	1	1.01375922939627	1.01358530859589	0.00969894915285727
Her2+	A	X3	0.970227670753065	554	1	1	0
Her2+	B	X3	0.0192644483362522	11	1.01163523572228	1.01133574430994	0.00925045512266221
Her2+	C	X3	0.010507880910683	6	1.01375922939627	1.01358530859589	0.00969894915285727
Her2+	A	X4	0.978102189781022	402	1	1	0
Her2+	B	X4	0.0194647201946472	8	1.01163523572228	1.01133574430994	0.00925045512266221
Her2+	D	X4	0.0024330900243309	1	1.01518963839006	1.01489910712293	0.00848940721306853
Her2+	A	X5	0.725581395348837	156	1	1	0
Her2+	B	X5	0.0465116279069768	10	1.01163523572228	1.01133574430994	0.00925045512266221
Her2+	C	X5	0.0604651162790698	13	1.01375922939627	1.01358530859589	0.00969894915285727
Her2+	D	X5	0.167441860465116	36	1.01518963839006	1.01489910712293	0.00848940721306853
Her2+	A	X7	0.043859649122807	5	1	1	0
Her2+	B	X7	0.175438596491228	20	1.01163523572228	1.01133574430994	0.00925045512266221
Her2+	C	X7	0.254385964912281	29	1.01375922939627	1.01358530859589	0.00969894915285727
Her2+	D	X7	0.526315789473684	60	1.01518963839006	1.01489910712293	0.00848940721306853
Her2+	A	X8	0.0679611650485437	14	1	1	0
Her2+	B	X8	0.121359223300971	25	1.01163523572228	1.01133574430994	0.00925045512266221
Her2+	C	X8	0.135922330097087	28	1.01375922939627	1.01358530859589	0.00969894915285727
Her2+	D	X8	0.674757281553398	139	1.01518963839006	1.01489910712293	0.00848940721306853
Her2+	A	X9	0.0728155339805825	30	1	1	0
Her2+	B	X9	0.140776699029126	58	1.01163523572228	1.01133574430994	0.00925045512266221
Her2+	C	X9	0.213592233009709	88	1.01375922939627	1.01358530859589	0.00969894915285727
Her2+	D	X9	0.572815533980583	236	1.01518963839006	1.01489910712293	0.00848940721306853
TNBC	B	X1	0.00515463917525773	2	1.00430564382431	1.00425177604889	0.01162840928573
TNBC	C	X1	0.989690721649485	384	1	1	0
TNBC	D	X1	0.00515463917525773	2	1.00457385564421	1.00437769201475	0.00777127722786231
TNBC	B	X2	0.0123456790123457	3	1.00430564382431	1.00425177604889	0.01162840928573
TNBC	C	X2	0.765432098765432	186	1	1	0
TNBC	D	X2	0.222222222222222	54	1.00457385564421	1.00437769201475	0.00777127722786231
TNBC	B	X3	0.118343195266272	20	1.00430564382431	1.00425177604889	0.01162840928573
TNBC	C	X3	0.449704142011834	76	1	1	0
TNBC	D	X3	0.431952662721893	73	1.00457385564421	1.00437769201475	0.00777127722786231
TNBC	A	X4	0.0311418685121107	9	1.02878505616657	0.999203944536419	0.180872974129113
TNBC	B	X4	0.15916955017301	46	1.00430564382431	1.00425177604889	0.01162840928573
TNBC	C	X4	0.0380622837370242	11	1	1	0
TNBC	D	X4	0.688581314878893	199	1.00457385564421	1.00437769201475	0.00777127722786231
TNBC	G	X4	0.0588235294117647	17	1.01748736466406	1.01689531553406	0.0142678390554183
TNBC	H	X4	0.0242214532871972	7	1.02687751443413	1.02725756848637	0.0242481167487223
TNBC	A	X5	0.0295081967213115	9	1.02878505616657	0.999203944536419	0.180872974129113
TNBC	B	X5	0.0754098360655738	23	1.00430564382431	1.00425177604889	0.01162840928573
TNBC	C	X5	0.0360655737704918	11	1	1	0
TNBC	D	X5	0.763934426229508	233	1.00457385564421	1.00437769201475	0.00777127722786231
TNBC	F	X5	0.00327868852459016	1	1.02546879653949	0.993737644218048	0.198363131720132
TNBC	G	X5	0.0885245901639344	27	1.01748736466406	1.01689531553406	0.0142678390554183
TNBC	H	X5	0.00327868852459016	1	1.02687751443413	1.02725756848637	0.0242481167487223
TNBC	B	X6	0.084985835694051	30	1.00430564382431	1.00425177604889	0.01162840928573
TNBC	C	X6	0.0169971671388102	6	1	1	0
TNBC	D	X6	0.294617563739377	104	1.00457385564421	1.00437769201475	0.00777127722786231
TNBC	E	X6	0.0084985835694051	3	1.0788464533194	1.07755246008881	0.0428818136762571
TNBC	F	X6	0.028328611898017	10	1.02546879653949	0.993737644218048	0.198363131720132
TNBC	G	X6	0.529745042492918	187	1.01748736466406	1.01689531553406	0.0142678390554183
TNBC	H	X6	0.0368271954674221	13	1.02687751443413	1.02725756848637	0.0242481167487223
TNBC	B	X7	0.00321543408360129	1	1.00430564382431	1.00425177604889	0.01162840928573
TNBC	C	X7	0.0128617363344051	4	1	1	0
TNBC	D	X7	0.00643086816720257	2	1.00457385564421	1.00437769201475	0.00777127722786231
TNBC	E	X7	0.115755627009646	36	1.0788464533194	1.07755246008881	0.0428818136762571
TNBC	G	X7	0.533762057877814	166	1.01748736466406	1.01689531553406	0.0142678390554183
TNBC	H	X7	0.327974276527331	102	1.02687751443413	1.02725756848637	0.0242481167487223
TNBC	E	X8	0.136363636363636	9	1.0788464533194	1.07755246008881	0.0428818136762571
TNBC	G	X8	0.303030303030303	20	1.01748736466406	1.01689531553406	0.0142678390554183
TNBC	H	X8	0.560606060606061	37	1.02687751443413	1.02725756848637	0.0242481167487223
TNBC	B	X9	0.00198412698412698	1	1.00430564382431	1.00425177604889	0.01162840928573
TNBC	C	X9	0.00198412698412698	1	1	1	0
TNBC	E	X9	0.301587301587302	152	1.0788464533194	1.07755246008881	0.0428818136762571
TNBC	F	X9	0.00198412698412698	1	1.02546879653949	0.993737644218048	0.198363131720132
TNBC	G	X9	0.248015873015873	125	1.01748736466406	1.01689531553406	0.0142678390554183
TNBC	H	X9	0.444444444444444	224	1.02687751443413	1.02725756848637	0.0242481167487223
TNBC	C	X10	0.00170068027210884	1	1	1	0
TNBC	E	X10	0.579931972789116	341	1.0788464533194	1.07755246008881	0.0428818136762571
TNBC	F	X10	0.0119047619047619	7	1.02546879653949	0.993737644218048	0.198363131720132
TNBC	G	X10	0.0884353741496599	52	1.01748736466406	1.01689531553406	0.0142678390554183
TNBC	H	X10	0.318027210884354	187	1.02687751443413	1.02725756848637	0.0242481167487223
TNBC-mixture	B	X0	0.0754098360655738	23	0.959416618040421	0.960616170927399	0.0466927937243197
TNBC-mixture	C	X0	0.252459016393443	77	1	1	0
TNBC-mixture	D	X0	0.508196721311475	155	0.962964517289955	0.963960464975532	0.0314588259779669
TNBC-mixture	E	X0	0.019672131147541	6	1.07371130866144	1.07474482360283	0.0263096451003807
TNBC-mixture	G	X0	0.0754098360655738	23	1.0387697572028	1.03918191955462	0.0250848967103196
TNBC-mixture	H	X0	0.0688524590163935	21	1.0529474995667	1.05424104211716	0.0260062245856309
TNBC-mixture	B	X1	0.00315955766192733	2	0.959416618040421	0.960616170927399	0.0466927937243197
TNBC-mixture	C	X1	0.00631911532385466	4	1	1	0
TNBC-mixture	D	X1	0.00947867298578199	6	0.962964517289955	0.963960464975532	0.0314588259779669
TNBC-mixture	E	X1	0.167456556082149	106	1.07371130866144	1.07474482360283	0.0263096451003807
TNBC-mixture	F	X1	0.0252764612954186	16	1.09685477438017	1.11021279509143	0.0715782589755374
TNBC-mixture	G	X1	0.134281200631912	85	1.0387697572028	1.03918191955462	0.0250848967103196
TNBC-mixture	H	X1	0.654028436018957	414	1.0529474995667	1.05424104211716	0.0260062245856309
TNBC-mixture	C	X2	0.0147058823529412	1	1	1	0
TNBC-mixture	E	X2	0.367647058823529	25	1.07371130866144	1.07474482360283	0.0263096451003807
TNBC-mixture	F	X2	0.102941176470588	7	1.09685477438017	1.11021279509143	0.0715782589755374
TNBC-mixture	G	X2	0.176470588235294	12	1.0387697572028	1.03918191955462	0.0250848967103196
TNBC-mixture	H	X2	0.338235294117647	23	1.0529474995667	1.05424104211716	0.0260062245856309
TNBC-mixture	B	X3	0.00471698113207547	1	0.959416618040421	0.960616170927399	0.0466927937243197
TNBC-mixture	C	X3	0.00943396226415094	2	1	1	0
TNBC-mixture	D	X3	0.00471698113207547	1	0.962964517289955	0.963960464975532	0.0314588259779669
TNBC-mixture	E	X3	0.5	106	1.07371130866144	1.07474482360283	0.0263096451003807
TNBC-mixture	F	X3	0.292452830188679	62	1.09685477438017	1.11021279509143	0.0715782589755374
TNBC-mixture	G	X3	0.113207547169811	24	1.0387697572028	1.03918191955462	0.0250848967103196
TNBC-mixture	H	X3	0.0754716981132076	16	1.0529474995667	1.05424104211716	0.0260062245856309
TNBC-mixture	E	X4	0.550537634408602	256	1.07371130866144	1.07474482360283	0.0263096451003807
TNBC-mixture	F	X4	0.393548387096774	183	1.09685477438017	1.11021279509143	0.0715782589755374
TNBC-mixture	G	X4	0.00860215053763441	4	1.0387697572028	1.03918191955462	0.0250848967103196
TNBC-mixture	H	X4	0.0473118279569893	22	1.0529474995667	1.05424104211716	0.0260062245856309
TNBC-Rx	B	X4	0.448979591836735	22	1.0231616952007	1.02387637873093	0.0157510968112959
TNBC-Rx	C	X4	0.0204081632653061	1	1	1	0
TNBC-Rx	D	X4	0.0408163265306122	2	0.975898598389182	0.976078936793541	0.0169653397506397
TNBC-Rx	R	X4	0.489795918367347	24
TNBC-Rx	B	X5	0.0191082802547771	9	1.0231616952007	1.02387637873093	0.0157510968112959
TNBC-Rx	R	X5	0.980891719745223	462
TNBC-Rx	R	X6	1	448
TNBC-Rx	R	X7	1	529
TNBC-Rx-Un	B	X5	0.896551724137931	234
TNBC-Rx-Un	B	X5	0.896551724137931	234
TNBC-Rx-Un	R	X5	0.103448275862069	27
TNBC-Rx-Un	R	X5	0.103448275862069	27
TNBC-Rx-Un	R	X5	0.103448275862069	27
TNBC-Rx-Un	R	X6	1	496
TNBC-Rx-Un	R	X6	1	496
TNBC-Rx-Un	R	X6	1	496
TNBC-Rx-Un	B	X7	0.00145348837209302	1
TNBC-Rx-Un	B	X7	0.00145348837209302	1
TNBC-Rx-Un	R	X7	0.998546511627907	687
TNBC-Rx-Un	R	X7	0.998546511627907	687
TNBC-Rx-Un	R	X7	0.998546511627907	687

### Sheet: Supplementary Table 7
Timeseries/TMA1	Timepoints	Treatment status	ER intensity	ER %	PR intensity	PR %	HER 2 intensity	HER 2 %	Ki67 intensity	Ki67 %	EGFR intensity	EGFR %	SMA intensity	SMA %	CK8 intensity	CK8 %	CK14 intensity	CK14 %	CK5/6 intensity	CK5/6 %	E-cad intensity	E-cad %	comments		vimentin intensity	vimentin %	slug/snail intensity	slug/snail %	twist intensity	twist %	INPP4B intensity	INPP4B %	Masson trichrome	comments
HER2+	X1	Un-Rx	0	0	0	0	1+	30	3+	60	0	0	3+	0-1	1+	10	3+	80	3+	70	0	0	HER2?		0	0	1+	70	0	0	0	0	2+	most tumor disappered in INPP4B restain
HER2+	X2	Un-Rx	0	0	0	0	1+	30	3+	60	0	0	3+	5	1+	05-Jan	3+	60	3+	80	0	0			3+	0-1	1+	80	0	0	1+	1	1+
HER2+	X3	Un-Rx	1+	0-1	0	0	2+	30	2+	30	0	0	3+	05-Jan	2+	20	3+	20	3+	50	0	0			3+	0-1	1+	70	0	0	1+	0-1	2+
HER2+	X4	Un-Rx	0	0	0	0	1+	10	3+	70	0	0	3+	20	1+	05-Jan	3+	05-Jan	3+	20	0	0			3+	0-1	2+	70	0	0	1+	0-1	1+
HER2+	X5	Un-Rx	0	0	0	0	0	0	3+	70	1+	5	3+	1	1+	05-Jan	2+	1	2+	10	3+	60	E-cad nega area artifact?		3+	0-1	1+	50	0	0	1+	0-1	0
HER2+	X6	Un-Rx	0	0	0	0	1+	10	3+	70	1+	5	2+	05-Jan	1+	1	3+	1	2+	10	3+	30	E-cad nega area artifact?		3+	0-1	1+	60	3+	0-1	1+	0-1	0
HER2+	X7	Un-Rx	0	0	0	0	1+	5	3+	50	2+	5	2+	1	1+	0-1	3+	05-Jan	2+	10	3+	70			3+	0-1	1+	20	0	0	0	0	1+
HER2+	X8	Un-Rx	0	0	0	0	0	0	2+	30	0	0	1+	40	1+	05-Jan	3+	5	1+	10	3+	80			2+	1	0	0	0	0	0	0	2+
HER2+	X9	Un-Rx	0	0	0	0	2+	20	3+	50	2+	5	2+	0-1	1+	5	3+	1	3+	20	3+	100			3+	1	2+	80	3+	0-1	1+	0-1	1+
HER2+	X10	Un-Rx	0	0	0	0	1+	20	3+	70	1+	10	3+	30	1+	1	3+	05-Jan	3+	20	3+	100			3+	1	2+	80	3+	0-1	1+	0-1	1+
TNBC	X1	Un-Rx	0	0	1+	5	0	0	3+	80	0	0	2+	1	0	0	1+	0-1	2+	0-1	0	0			3+	20	1+	60	2+	0-1	0	0	0	INPP4B nuclear+
TNBC	X2	Un-Rx	0	0	1+	0-1	0	0	3+	80	0	0	2+	10	0	0	1+	0-1	0	0	0	0	necrosis>>tumor CK14 back; strong false posi?		3+	05-Jan	2+	80	0	0	0	0	0	necrosis>>tumor ,INPP4B nuclear+
TNBC	X3	Un-Rx	0	0	1+	10	0	0	3+	70	1+	30	2+	0-1	0	0	1+	05-Jan	0	0	0	0			3+	5	2+	80	3+	0-1	0	0	1+	INPP4B nuclear+
TNBC	X4	Un-Rx	0	0	1+	10	0	0	3+	60	1+	30	2+	0-1	0	0	1+	0-1	0	0	0	0			3+	20	2+	90	3+	0-1	0	0	2+	INPP4B nuclear+
TNBC	X5	Un-Rx	0	0	0	0	0	0	3+	60	1+	10	2+	0-1	0	0	1+	0-1	0	0	0	0			3+	30	2+	80	0	0	0	0	2+	INPP4B nuclear+
TNBC	X6	Un-Rx	0	0	1+	0-1	0	0	2+	70	3+	40	3+	0-1	1+	0-1	1+	1	0	0	0	0			3+	5	2+	90	3+	0-1	0	0	2+	INPP4B nuclear+
TNBC	X7	Un-Rx	0	0	1+	0-1	0	0	2+	70	3+	20	3+	0-1	0	0	1+	0-1	0	0	0	0			3+	10	2+	90	3+	0-1	0	0	1+	masson: collagen (blue) under the squre,INPP4B nuclear+
TNBC	X8	Un-Rx	0	0	1+	0-1	0	0	3+	70	3+	50	3+	0-1	0	0	1+	0-1	0	0	0	0			3+	10	2+	80	3+	0-1	0	0	2+	INPP4B nuclear+
TNBC	X9	Un-Rx	0	0	1+	0-1	0	0	3+	80	3+	20	3+	0-1	0	0	1+	0-1	0	0	0	0			3+	70	2+	90	3+	0-1	0	0	0	INPP4B nuclear+
TNBC	X10	Un-Rx	0	0	1+	0-1	0	0	3+	70	3+	60	3+	5	0	0	1+	1	0	0	0	0			3+	5	2+	80	3+	0-1	0	0	2+	INPP4B nuclear+
Timeseries/TMA2
Timeseries/TMA1	Timepoints	Treatment status	Block ID	ER intensity	ER %	PR intensity	PR %	HER 2 intensity	HER 2 %	Ki67 intensity	Ki67 %	EGFR intensity	EGFR %	SMA intensity	SMA %	CK8(CAM5.2) intensity	CK8(CAM5.2) %	CK14 intensity	CK14 %	CK5/6 intensity	CK5/6 %	E-cad intensity	E-cad %	vimentin intensity	vimentin %	slug/snail intensity	slug/snail %	twist intensity	twist %	INPP4B intensity	INPP4B %	Masson trichrome	PAS&CD31	comments
TNBC	X4	Un-Rx	3080	0	0	0	0	0	0	3+	45	1+	50	0	0	0	0	0	0	0	0	0	0	3+	40	2+	95	0	0	0	0	1+	0
TNBC	X5	Un-Rx	3223	0	0	0	0	0	0	3+	50	1+	40	0	0	0	0	0	0	0	0	0	0	3+	20	2+	95	0	0	0	0	1+	0
TNBC	X6	Un-Rx	3447	0	0	0	0	0	0	3+	45	2+	30	3+	0-1	0	0	0	0	0	0	0	0	3+	40	2+	95	0	0	0	0	1+	0
TNBC	X4	Rx	3083	0	0	0	0	0	0	3+	60	1+	60	0	0	0	0	0	0	0	0	0	0	3+	15	2+	95	0	0	1+	0-1	2+	2
TNBC	X4	Rx	3084	0	0	0	0	0	0	3+	70	1+	70	0	0	0	0	0	0	0	0	0	0	3+	20	2+	95	0	0	1+	0-1	1+	0
TNBC	X5	Rx	3230	0	0	0	0	0	0	3+	45	1+	50	0	0	0	0	0	0	0	0	0	0	3+	20	2+	95	0	0	1+	0-1	1+	1
TNBC	X5	dh	3231	0	0	0	0	0	0	3+	35	1+	75	0	0	0	0	0	0	0	0	0	0	3+	25	2+	95	0	0	0	0	1+	1
TNBC	X5	Rx-recur	3235	0	0	0	0	0	0	3+	35	2+	50	0	0	0	0	0	0	0	0	0	0	3+	20	2+	95	0	0	0	0	1+	2
TNBC	X6	Rx	3400	0	0	0	0	0	0	3+	35	1+	40	0	0	0	0	0	0	0	0	0	0	3+	05-Jan	2+	95	0	0	0	0	3+	1
TNBC	X6	dh	3401	0	0	0	0	0	0	3+	30	1+	10	0	0	0	0	0	0	0	0	0	0	3+	05-Jan	2+	95	0	0	0	0	2+	1*	*insufficient material for evaluate VM due to lot of necrosis
TNBC	X6	Rx	3404	0	0	0	0	0	0	3+	35	1+	40	0	0	0	0	0	0	0	0	0	0	3+	5	2+	95	0	0	0	0	2+	0
TNBC	X7	Rx	3505	0	0	0	0	0	0	3+	50	1+	40	0	0	0	0	0	0	0	0	0	0	3+	10-May	2+	95	0	0	0	0	1+	2
TNBC	X7	Rx	3506	0	0	1+	0-1	0	0	3+	60	1+	60	0	0	0	0	0	0	0	0	0	0	3+	10-May	2+	95	0	0	0	0	1+	0
TNBC	X7	dh	3510	0	0	1+	0-1	0	0	3+	45	1+	40	0	0	0	0	0	0	0	0	0	0	3+	5	2+	95	0	0	0	0	1+	2

### Sheet: Supplementary Table 8
Term	es	nes	pval	fdr	geneset_size	matched_size	genes	ledge_genes
HALLMARK_CHOLESTEROL_HOMEOSTASIS	0.6275511056303236	10.03789387565894	0.0	0.0	74	28	ATF3;HMGCS1;TNFRSF12A;FDFT1;IDI1;SQLE;ALDOC;HMGCR;LDLR;ERRFI1;MAL2;NFIL3;ATF5;CD9;ACAT2;GPX8;CLU;EBP;FDPS;SCD;TRIB3;TMEM97;FABP5;CTNNB1;CXCL16;TM7SF2;ANTXR2;ALCAM	ATF3;HMGCS1;TNFRSF12A;FDFT1;IDI1;SQLE;ALDOC;HMGCR;LDLR;ERRFI1;MAL2;NFIL3;ATF5;CD9;ACAT2
HALLMARK_E2F_TARGETS	0.5885038543700628	15.5590436774489	0.0	0.0	200	73	CKS2;RRM2;E2F8;DSCC1;ATAD2;CKS1B;MTHFD2;CDK1;CDCA3;HMGB2;MELK;TFRC;PCNA;DUT;PLK4;CENPM;UNG;DIAPH3;MAD2L1;SPC25;RAD51AP1;BRCA2;CSE1L;RPA2;UBE2T;TK1;ORC6;PSMC3IP;RACGAP1;MYC;CHEK1;KIF18B;CDK4;TOP2A;RFC3;RPA3;RAD51C;SMC4;KIF22;BRCA1;RFC1;MMS22L;MCM7;SLBP;MCM3;DLGAP5;KIF2C;BUB1B;POLE4;EZH2;RBBP7;SMC6;WEE1;TUBG1;CDKN1B;CDKN3;RFC2;PRKDC;DNMT1;PSIP1;SMC1A;HELLS;DEK;RANBP1;TUBB;TRA2B;LYAR;JPT1;UBE2S;NAA3…	CKS2;RRM2;E2F8;DSCC1;ATAD2;CKS1B;MTHFD2;CDK1;CDCA3;HMGB2;MELK;TFRC;PCNA;DUT;PLK4;CENPM;UNG;DIAPH3;MAD2L1;SPC25;RAD51AP1;BRCA2;CSE1L;RPA2;UBE2T;TK1;ORC6;PSMC3IP;RACGAP1;MYC;CHEK1;KIF18B;CDK4;TOP2A;RFC3;RPA3;RAD51C;SMC4;KIF22;BRCA1;RFC1;MMS22L;MCM7;SLBP;MCM3;DLGAP5;KIF2C;BUB1B;POLE4;EZH2;RBBP7;SMC6;WEE1;TUBG1;CDKN1B;CDKN3;RFC2;PRKDC;DNMT1;PSIP1;SMC1A;HELLS;DEK;RANBP1;TUBB
HALLMARK_ESTROGEN_RESPONSE_EARLY	0.5190020265757982	8.527520413747787	0.0	0.0	200	43	HES1;FOXC1;PRSS23;KLF10;DHRS2;FDFT1;BHLHE40;EGR3;TIPARP;FOS;PDLIM3;FHL2;XBP1;PMAIP1;MYC;KLF4;RBBP8;MICB;CXCL12;FCMR;CALB2;TIAM1;PPIF;AREG;AKAP1;BLVRB;KCNK15;SH3BP5;MED13L;KDM4B;AMFR;ISG20L2;RAB31;MYBBP1A;IGFBP4;NRIP1;AR;SEC14L2;PGR;TPD52L1;KAZN;OLFML3;CCND1	HES1;FOXC1;PRSS23;KLF10;DHRS2;FDFT1;BHLHE40;EGR3;TIPARP;FOS;PDLIM3;FHL2;XBP1
HALLMARK_G2M_CHECKPOINT	0.42503216244685776	8.835234668285443	0.0	0.0	200	64	CKS2;SQLE;CKS1B;PBK;CDK1;KIF15;FBXO5;PLK4;MAD2L1;UBE2C;BRCA2;CDC6;RPA2;CDC45;ORC6;BUB3;RACGAP1;SMC2;EXO1;NUSAP1;ATF5;MYC;CHEK1;CDK4;KNL1;KIF11;GINS2;TOP2A;NDC80;SMC4;RAD54L;H2AFV;MT2A;KIF22;HSPA8;DBF4;UCK2;TTK;RPS6KA5;MCM3;KIF2C;KIF20B;EZH2;CDKN1B;CDKN3;SMC1A;SAP30;CASP8AP2;TRA2B;E2F4;KMT5A;JPT1;E2F1;KIF5B;UBE2S;FOXN3;NCL;MEIS2;TLE3;MARCKS;HMGB3;INCENP;CCND1;TGFB1	CKS2;SQLE;CKS1B;PBK;CDK1;KIF15;FBXO5;PLK4;MAD2L1;UBE2C;BRCA2;CDC6;RPA2;CDC45;ORC6;BUB3;RACGAP1;SMC2;EXO1;NUSAP1;ATF5;MYC;CHEK1;CDK4;KNL1;KIF11;GINS2;TOP2A;NDC80;SMC4;RAD54L;H2AFV;MT2A;KIF22;HSPA8;DBF4;UCK2;TTK;RPS6KA5;MCM3;KIF2C;KIF20B
HALLMARK_HYPOXIA	0.4555578235101499	13.946052190324348	0.0	0.0	200	67	ZFP36;ATF3;DDIT3;AKAP12;IER3;BHLHE40;MAFF;RORA;TIPARP;PIM1;ALDOC;KLF6;FOS;CXCR4;LDHA;ENO2;TMEM45A;PGK1;ERRFI1;FAM162A;IRS2;SLC2A3;TGFBI;NFIL3;GCK;MT1E;VEGFA;FOSL2;PLIN2;HSPA5;MT2A;HMOX1;DUSP1;P4HA1;KLF7;HK2;PPP1R15A;DTNA;NDRG1;GAPDH;CAVIN1;CDKN1B;BTG1;ZNF292;SAP30;TPI1;BNIP3L;ENO1;NDST2;IDS;BCAN;LOX;GAA;CAV1;PFKL;HK1;ETS1;HEXA;STC1;MYH9;SDC2;CASP6;HDLBP;DPYSL4;TKTL1;MIF;SDC3	ZFP36;ATF3;DDIT3;AKAP12;IER3;BHLHE40;MAFF;RORA;TIPARP;PIM1;ALDOC;KLF6;FOS;CXCR4;LDHA;ENO2;TMEM45A;PGK1;ERRFI1;FAM162A;IRS2;SLC2A3;TGFBI;NFIL3;GCK;MT1E;VEGFA;FOSL2;PLIN2
HALLMARK_MTORC1_SIGNALING	0.5122720280581308	11.892481217281862	0.0	0.0	200	58	DDIT3;HMGCS1;INSIG1;BHLHE40;BTG2;IDI1;RRM2;DHCR24;SQLE;HMGCR;CXCR4;LDHA;MTHFD2;IGFBP5;DHFR;LDLR;XBP1;TFRC;PGK1;UNG;SLC2A3;NFIL3;CD9;SKAP2;HSP90B1;HSPA5;PPIA;P4HA1;PHGDH;HK2;IFRD1;EBP;PPP1R15A;SCD;GAPDH;PNP;ASNS;TRIB3;TMEM97;PSAT1;TUBG1;SDF2L1;TPI1;EEF1E1;ENO1;EIF2S2;CALR;TUBA4A;CFP;PSMD14;TM7SF2;SYTL2;PFKL;SLC1A5;CORO1A;STC1;TOMM40;YKT6	DDIT3;HMGCS1;INSIG1;BHLHE40;BTG2;IDI1;RRM2;DHCR24;SQLE;HMGCR;CXCR4;LDHA;MTHFD2;IGFBP5;DHFR;LDLR;XBP1;TFRC;PGK1;UNG;SLC2A3;NFIL3;CD9;SKAP2;HSP90B1;HSPA5;PPIA;P4HA1;PHGDH;HK2;IFRD1;EBP;PPP1R15A;SCD;GAPDH;PNP;ASNS;TRIB3;TMEM97;PSAT1;TUBG1
HALLMARK_TNFA_SIGNALING_VIA_NFKB	0.6053171616286752	14.881252558537106	0.0	0.0	200	75	HES1;ZFP36;ATF3;NR4A1;KLF10;NR4A3;EGR1;JUNB;IER3;RHOB;BHLHE40;BTG2;MAFF;EGR3;TIPARP;CEBPB;FJX1;DUSP5;BTG3;IER5;EGR2;KLF2;KLF6;FOS;NR4A2;SOCS3;DUSP4;MCL1;LDLR;TNC;SAT1;TRIB1;ETS2;FOSL1;IER2;IRS2;PHLDA1;SLC2A3;NFIL3;CCNL1;GEM;VEGFA;MYC;KLF4;FOSL2;PMEPA1;PDE4B;DUSP1;REL;SGK1;PPP1R15A;GADD45B;PTGER4;DUSP2;YRDC;AREG;INHBA;BTG1;TUBB2A;CSF1;FOSB;TLR2;ABCA1;TAP1;TNIP1;ID2;MARCKS;SLC2A6;IFIT2;CCND1;PLPP3;…	HES1;ZFP36;ATF3;NR4A1;KLF10;NR4A3;EGR1;JUNB;IER3;RHOB;BHLHE40;BTG2;MAFF;EGR3;TIPARP;CEBPB;FJX1;DUSP5;BTG3;IER5;EGR2;KLF2;KLF6;FOS;NR4A2;SOCS3;DUSP4;MCL1;LDLR;TNC;SAT1;TRIB1;ETS2;FOSL1;IER2;IRS2;PHLDA1;SLC2A3;NFIL3;CCNL1;GEM;VEGFA;MYC;KLF4;FOSL2
HALLMARK_UV_RESPONSE_UP	0.4353041637180638	8.709347071604615	0.0	0.0	158	46	ATF3;NR4A1;DNAJB1;JUNB;RHOB;BTG2;BTG3;FOS;PDLIM3;ENO2;GGH;EPCAM;FEN1;TFRC;DNAJA1;RFC4;NPTX2;CTSV;KLHDC3;HMOX1;CCK;TMBIM6;ASNS;PPIF;BTG1;EIF5;BID;IGFBP2;TUBA4A;SULT1A1;FOSB;ONECUT1;PSMC3;HLA-F;CCND3;TAP1;FURIN;BSG;SLC6A8;SELENOW;MRPL23;GAL;GRINA;YKT6;GPX3;TCHH	ATF3;NR4A1;DNAJB1;JUNB;RHOB;BTG2;BTG3;FOS;PDLIM3;ENO2;GGH;EPCAM;FEN1
HALLMARK_APOPTOSIS	0.3439877111564467	7.845011905493724	0.0	0.0020499679692504804	161	58	ATF3;DDIT3;TNFRSF12A;IER3;RHOB;BTG2;EGR3;BTG3;TGFBR3;ENO2;TIMP1;MCL1;HMGB2;SAT1;HSPB1;PMAIP1;DNAJA1;CCNA1;PLAT;TOP2A;NEDD9;HMOX1;BRCA1;PDCD4;CLU;EBP;GADD45B;ANXA1;SOD1;WEE1;CDKN1B;BNIP3L;CTNNB1;BID;H1F0;IGFBP6;PPP2R5B;CYLD;SPTAN1;CCND2;PLCB2;CAV1;DAP;IFITM3;NEFH;TAP1;MMP2;LEF1;CASP6;TIMP2;RHOT2;CCND1;TGFB2;GPX3;GPX4;HGF;GSN;TXNIP	ATF3;DDIT3;TNFRSF12A;IER3;RHOB;BTG2;EGR3;BTG3;TGFBR3;ENO2;TIMP1;MCL1;HMGB2;SAT1;HSPB1
HALLMARK_ESTROGEN_RESPONSE_LATE	0.3936596469290196	8.040259455408743	0.0	0.002277742188056089	200	56	ZFP36;FOXC1;PRSS23;DHRS2;FDFT1;PCP4;EGR3;BTG3;FOS;PDLIM3;XBP1;PLK4;CDC6;SLC29A1;CD9;CCNA1;KLF4;RBBP8;COX6C;GINS2;TOP2A;NMU;MICB;CXCL12;PDCD4;KIF20A;SGK1;DUSP2;TIAM1;PPIF;AREG;MEST;EMP2;IDH2;CPE;FABP5;BLVRB;TSPAN13;AMFR;DCXR;PRLR;RAB31;CAV1;IGFBP4;CACNA2D2;JAK1;NRIP1;ID2;TSTA3;ETFB;PGR;TPD52L1;GAL;CCND1;MDK;CXCL14	ZFP36;FOXC1;PRSS23;DHRS2;FDFT1;PCP4;EGR3;BTG3;FOS;PDLIM3;XBP1;PLK4;CDC6;SLC29A1;CD9;CCNA1;KLF4;RBBP8;COX6C;GINS2;TOP2A;NMU;MICB
HALLMARK_IL2_STAT5_SIGNALING	0.31939607857517793	7.10152738004568	0.0	0.007884492189424925	200	53	NFKBIZ;RHOB;BHLHE40;MAFF;RORA;PIM1;KLF6;PRNP;XBP1;PHLDA1;COCH;SLC2A3;CDC6;NFIL3;MYC;SYT11;PLIN2;CD48;SPP1;P4HA1;HK2;UCK2;NDRG1;GADD45B;PNP;TIAM1;IRF6;SPRY4;AHCY;ITGAE;HUWE1;CD81;SERPINB6;PRAF2;CSF1;IRF8;BMPR2;CCND2;TNFRSF1B;MAP6;COL6A1;PRKCH;ALCAM;CCND3;SLC1A5;IFITM3;NOP2;FURIN;PTH1R;PLEC;SYNGR2;GPX4;HIPK2	NFKBIZ;RHOB;BHLHE40;MAFF;RORA;PIM1;KLF6;PRNP;XBP1;PHLDA1;COCH;SLC2A3;CDC6;NFIL3;MYC;SYT11;PLIN2;CD48
HALLMARK_UNFOLDED_PROTEIN_RESPONSE	0.5179158857668822	7.160131695238963	0.0	0.008541533205210335	113	23	ATF3;EIF4A2;HERPUD1;CEBPB;CHAC1;CKS1B;MTHFD2;XBP1;ATF4;VEGFA;DNAJB9;HSP90B1;HSPA5;ASNS;PSAT1;CALR;TUBB2A;KIF5B;EXOSC4;FKBP14;EIF4A1;TSPYL2;HYOU1	ATF3;EIF4A2;HERPUD1;CEBPB;CHAC1;CKS1B;MTHFD2;XBP1;ATF4;VEGFA;DNAJB9;HSP90B1;HSPA5
HALLMARK_ANDROGEN_RESPONSE	0.5353742104120779	6.793408262343543	0.0	0.008785577011073489	100	23	HMGCS1;INSIG1;AKAP12;MAF;IDI1;DHCR24;HMGCR;SAT1;DNAJB9;PMEPA1;IQGAP2;SGK1;ADAMTS1;NDRG1;SCD;VAPA;MYL12A;H1F0;MERTK;CCND3;ARID5B;ADRM1;CCND1	HMGCS1;INSIG1;AKAP12;MAF;IDI1;DHCR24;HMGCR;SAT1
HALLMARK_OXIDATIVE_PHOSPHORYLATION	0.29302280242796996	7.2215770999398154	0.0	0.00931803622386582	209	49	MT-ND4L;LDHA;MT-ND3;NDUFB3;SDHD;NDUFC1;PDK4;MT-ATP8;NDUFA1;MT-ND5;COX7C;COX6A1;ATP5PD;COX17;ATP1B1;COX6C;COX7A2;SLC25A5;NDUFB1;ALDH6A1;VDAC1;ACAA2;ATP5MC2;ATP5ME;UQCRQ;MT-ND4;COX7B;NDUFB2;ATP5MF;NDUFC2;CYC1;TOMM22;IDH2;MT-ATP6;HSD17B10;NDUFA9;ATP5MC3;NDUFS2;HCCS;IDH3B;NDUFB8;MT-ND6;SLC25A6;ETFB;NDUFS6;NDUFA7;UQCRC1;RHOT2;GPX4	MT-ND4L;LDHA;MT-ND3;NDUFB3;SDHD;NDUFC1;PDK4;MT-ATP8;NDUFA1;MT-ND5;COX7C;COX6A1;ATP5PD;COX17;ATP1B1;COX6C;COX7A2;SLC25A5;NDUFB1;ALDH6A1;VDAC1;ACAA2;ATP5MC2;ATP5ME;UQCRQ;MT-ND4;COX7B;NDUFB2;ATP5MF;NDUFC2;CYC1;TOMM22;IDH2;MT-ATP6
HALLMARK_FATTY_ACID_METABOLISM	0.464245671067704	6.653168107088755	0.0	0.009566517189835576	158	28	HMGCS1;ACSM3;IDI1;DHCR24;HSP90AA1;LDHA;ENO2;SDHD;HADH;HSPH1;ACAT2;PCBD1;ACAA2;SERINC1;S100A10;KMT5A;HSD17B10;LTC4S;CBR3;ACADL;PSME1;HCCS;IDH3B;PPARA;ADSL;ACOT2;LGALS1;MIF	HMGCS1;ACSM3;IDI1;DHCR24;HSP90AA1;LDHA;ENO2;SDHD;HADH;HSPH1
